# Genetic transformation of the frog-killing chytrid fungus *Batrachochytrium dendrobatidis*

**DOI:** 10.1101/2023.10.17.561934

**Authors:** Erik Kalinka, Stephanie M. Brody, Andrew J. M. Swafford, Edgar M. Medina, Lillian K. Fritz-Laylin

## Abstract

*Batrachochytrium dendrobatidis* (*Bd*), a causative agent of chytridiomycosis, is decimating amphibian populations around the world. *Bd* belongs to the chytrid lineage, a group of early-diverging fungi that are widely used to study fungal evolution. Like all chytrids, *Bd* develops from a motile form into a sessile, growth form, a transition that involves drastic changes in its cytoskeletal architecture. Efforts to study *Bd* cell biology, development, and pathogenicity have been limited by the lack of genetic tools with which to test hypotheses about underlying molecular mechanisms. Here, we report the development of a transient genetic transformation system for *Bd*. We used electroporation to deliver exogenous DNA into *Bd* cells and detected transgene expression for up to three generations under both heterologous and native promoters. We also adapted the transformation protocol for selection using an antibiotic resistance marker. Finally, we used this system to express fluorescent protein fusions and, as a proof of concept, expressed a genetically encoded probe for the actin cytoskeleton. Using live-cell imaging, we visualized the distribution and dynamics of polymerized actin at each stage of the *Bd* life cycle, as well as during key developmental transitions. This transformation system allows, for the first time, direct testing of key hypotheses regarding mechanisms of *Bd* pathogenesis. This technology also paves the way for answering fundamental questions of chytrid cell, developmental, and evolutionary biology.
