## Supplementary material for "Genetic transformation of the frog-killing chytrid fungus *Batrachochytrium dendrobatidis*": Data Set 1

### Sheet: Data Set 1- Codon Usage
Data Set 1 – Codon Usage Comparison between Batrachochytrium dendrobatidis (Bd), Saccharomyces cerevisiae (Sc), and Homo sapiens (Hs).
Amino Acid	Codon	Relative adaptiveness			Percent Deviation
		Bd	Sc	Hs	Bd-Sc	Bd-Hs
Alanine	GCU	1	1	0.736739	0	26.3261
	GCA	0.986486	0.803854	0.666537	18.2633	31.995
	GCC	0.497297	0.598814	1	10.1517	50.2703
	GCG	0.209266	0.30583	0.231669	9.65636	2.24029
Arginine	CGU	1	0.298287	0.340299	70.1713	65.9701
	CGA	0.893916	0.14843	0.479104	74.5486	41.4811
	CGC	0.545242	0.12607	0.65	41.9171	10.4758
	CGG	0.280031	0.0880114	0.792537	19.202	51.2506
	AGA	0.73791	1	1	26.209	26.209
	AGG	0.224649	0.450523	0.908209	22.5874	68.356
Asparagine	AAU	1	1	1	0	0
	AAC	0.602116	0.677516	0.986501	7.54	38.4385
Aspartic Acid	GAU	1	1	0.993402	0	0.659794
	GAC	0.435754	0.535667	1	9.99131	56.4246
Cysteine	UGU	1	1	0.966759	0	3.3241
	UGC	0.772182	0.610687	1	16.1495	22.7818
Glutamic Acid	GAA	1	1	0.859137	0	14.0863
	GAG	0.56	0.427352	1	13.2648	44
Glutamine	CAA	1	1	0.401644	0	59.8356
	CAG	0.611756	0.45935	1	15.2407	38.8244
Glycine	GGU	0.90849	1	0.548403	9.15099	36.0087
	GGA	1	0.496451	0.871262	50.3549	12.8738
	GGC	0.540417	0.434339	1	10.6078	45.9583
	GGG	0.219624	0.269299	0.773441	4.96752	55.3818
Histidine	CAU	1	1	0.813953	0	18.6047
	CAC	0.451456	0.557872	1	10.6416	54.8544
Isoleucine	AUU	1	1	0.88758	0	11.242
	AUA	0.331313	0.60897	0.436831	27.7657	10.5518
	AUC	0.480519	0.563787	1	8.32679	51.9481
Leucine	CUU	1	0.466012	0.393502	53.3988	60.6498
	CUA	0.433715	0.510574	0.20772	7.68588	22.5995
	CUC	0.396072	0.209592	0.494585	18.648	9.85128
	CUG	0.522095	0.402946	1	11.9149	47.7905
	UUA	0.517594	0.99358	0.244932	47.5986	27.2662
	UUG	0.944763	1	0.374063	5.52373	57.07
Lysine	AAA	1	1	0.873545	0	12.6455
	AAG	0.602636	0.711516	1	10.888	39.7364
Methionine	AUG	1	1	1	0	0
Phenylalanine	UUU	1	1	0.983438	0	1.6562
	UUC	0.320255	0.681264	1	36.1009	67.9745
Proline	CCU	0.753464	0.76236	1	0.889562	24.6536
	CCA	1	1	0.981201	0	1.8799
	CCC	0.377449	0.388764	0.984856	1.13154	60.7408
	CCG	0.214047	0.305618	0.321149	9.15712	10.7102
Serine	UCU	1	1	0.862665	0	13.7335
	UCA	0.855084	0.816195	0.72177	3.88887	13.3314
	UCC	0.475981	0.601971	0.879451	12.599	40.347
	UCG	0.436349	0.373608	0.206002	6.27415	23.0347
	AGU	0.597678	0.625107	0.715158	2.7429	11.748
	AGC	0.397918	0.427592	1	2.96738	60.2082
Threonine	ACU	1	1	0.804727	0	19.5273
	ACA	0.821258	0.89911	0.93247	7.78518	11.1212
	ACC	0.486067	0.616716	1	13.0649	51.3933
	ACG	0.256768	0.403561	0.314575	14.6793	5.78076
Tryptophan	UGG	1	1	1	0	0
Tyrosine	UAU	1	1	0.902004	0	9.79955
	UAC	0.610497	0.765199	1	15.4702	38.9503
Valine	GUU	1	1	0.458252	0	54.1748
	GUA	0.583369	0.56317	0.299417	2.01991	28.3952
	GUC	0.498923	0.523077	0.521942	2.4154	2.30189
	GUG	0.542869	0.500699	1	4.21702	45.7131
Stop	UAA	1	1	0.55	0	45
	UAG	0.41	0.494845	0.4375	8.48454	2.75
	UGA	0.75	0.628866	1	12.1134	25
				Mean	12.3182	29.6548
				SD	16.6785	21.2337
