## Supplementary material for "Genetic transformation of the frog-killing chytrid fungus *Batrachochytrium dendrobatidis*": Data Set 2

### Sheet: Bd_Expression_Plasmids
Data Set 2 - Batrachochytrium dendrobatidis expression plasmids used in this study.
Name	Expression cassette (s)	Selection marker/antibiotic resistance		Addgene RRID	Reference	Comments	Insert(s)					Parental plasmid			Cloning Details
							Number of Inserts	Insert 1		Insert 2						Backbone Restriction Sites		Insert 1		Insert 2
		Prokaryotic	Eukaryotic					Name	Source DNA	Name	Source DNA	Name	Source	Backbone	Method	5' flank of insert site	3' flank of insert site	Forward primer sequence (5’→ 3’)	Reverse primer sequence (5’→ 3’)	Forward primer sequence (5’→ 3’)	Reverse primer sequence (5’→ 3’)
pEK14	SpH2Ater-mClover3-SpH2Apro | SpH2Bpro-GP2A-GT2A-Hshph(1-113)-STOP(2x)-Hshph(114-342)-Synter8	kanamycin	-	-	This work	See Fig. 1	1	STOP(2x)-Hshph(114-342)-Synter8	pEM112B			pEM112B	This work	pCAMBIA1300	NEBuilder® HiFi DNA Assembly	PstI	PacI	cctgaaaccgaactgcccgctgttctgtaatagcagCCGGTCGCGGAGG	gctatgacatgattacgaattcttaattaagatatcgagctc
pEK19	BdBIP1pro-Hshph-G4S-nanoluc-ScADH1ter	kanamycin	hygromycin B	210578	This work	See Fig. 2	1	BdBIP1pro	Bd JEL423 genomic DNA			pGI3EM17	This work	pGI3	SLIC cloning	HindIII	PacI	taaaacgacggccagtgccaagcttGTACCTTGTAGCTTATACTGATG	caggctttttacccattaattaaGATGATGCAGTGTGGGTG
pEK20	BdGAPDHpro-Hshph-G4S-nanoluc-ScADH1ter	kanamycin	hygromycin B	210582	This work	See Fig. 2	1	BdGAPDHpro	Bd JEL423 genomic DNA			pGI3EM17	This work	pGI3	SLIC cloning	HindIII	PacI	taaaacgacggccagtgccaagcttAGTAGTGTATAAATGAAGATGATTAC	caggctttttacccattaattaaTGCGATGTTGGGTAATAATAG
pEK21	BdTUBA1pro-Hshph-G4S-nanoluc-ScADH1ter	kanamycin	hygromycin B	210586	This work	See Fig. 2	1	BdTUBA1pro	Bd JEL423 genomic DNA			pGI3EM17	This work	pGI3	SLIC cloning	HindIII	PacI	taaaacgacggccagtgccaagcttTGCTGTATTCTTTCTTGC	caggctttttacccattaattaaAATAAAAAGAGTAGAAGAAAGTTG
pEK22	BdH3pro-Hshph-G4S-nanoluc-ScADH1ter	kanamycin	hygromycin B	210588	This work	See Fig. 2	1	BdH3pro	Bd JEL423 genomic DNA			pGI3EM17	This work	pGI3	SLIC cloning	HindIII	PacI	taaaacgacggccagtgccaagcttTGTGATAGTAGATAGTAGATAATAGAG	caggctttttacccattaattaaTTGAGATGATAGAGTAAGAGTAG
pEK23	BdH4pro-Hshph-G4S-nanoluc-ScADH1ter	kanamycin	hygromycin B	210595	This work	See Fig. 2	1	BdH4pro	Bd JEL423 genomic DNA			pGI3EM17	This work	pGI3	SLIC cloning	HindIII	PacI	taaaacgacggccagtgccaagcttTTGAGATGATAGAGTAAGAGTAG	caggctttttacccattaattaaTGTGATAGTAGATAGTAGATAATAGAG
pEK24	BdACTINpro-Hshph-G4S-nanoluc-ScADH1ter	kanamycin	hygromycin B	210597	This work	See Fig. 2	1	BdACTINpro	Bd JEL423 genomic DNA			pGI3EM17	This work	pGI3	SLIC cloning	HindIII	PacI	taaaacgacggccagtgccaagcttGACAGTATCATAAATGG	caggctttttacccattaattaaATTAGATAGTAAGAAGGGGTAAC
pEK36	SpH2Bpro-Hshph-G4S-HsmClover3-ScADH1ter	kanamycin	hygromycin B	210598	This work	See Fig. 3, S2	1	HsmClover3	pGI3EM30			pGI3EM30	Medina, E.M., 2020	pGI3	SLIC cloning	BamHI	AscI	GGCAAAGGAAGGAGGAGGAG	attcgcttatttagaagtggcgcgccttaCTTGTACAGCTCGTCCATGCC
pEK38	SpH2Bpro-Schph-G4S-ScmClover3-ScADH1ter	kanamycin	hygromycin B	-	This work	See Fig. S2	2	Schph	pBd005	ScmClover3	pEK4	pGI3EM30	Medina, E.M., 2020	pGI3	NEBuilder® HiFi DNA Assembly	PacI	AscI	catcacacacacaaattaattAATGAAAAAACCAGAACTTACTGC	tagaaaccatggatccaccaccACCTTCTTTTGCACGAGG	tggtggtggatccATGGTTTCTAAAGGTGAA	attcgcttatttagaagtggcgcgccttaTTTATATAATTCATCCATACCA
pEK39	SpH2Bpro-Hshph-G4S-HsmRuby3-ScADH1ter	kanamycin	hygromycin B	210599	This work	See Fig. 3, S2	1	HsmRuby3	pEK7			pGI3EM30	Medina, E.M., 2020	pGI3	SLIC cloning	BamHI	AscI	ggcaaaggaaggaggaggaggatccATGGTGTCTAAAGGAGAGGAA	attcgcttatttagaagtggcgcgccttaTTTGTACAGCTCGTCCATTC
pEK41	SpH2Bpro-Schph-G4S-ScmRuby3-ScADH1ter	kanamycin	hygromycin B	-	This work	See Fig. S2	2	Schph	pBd005	ScmRuby3	pEK8	pGI3EM30	Medina, E.M., 2020	pGI3	NEBuilder® HiFi DNA Assembly	PacI	AscI	catcacacacacaaattaattAATGAAAAAACCAGAACTTACTGC	tagaaaccatggatccaccaccACCTTCTTTTGCACGAGG	tggtggtggatccATGGTTTCTAAAGGTGAA	attcgcttatttagaagtggcgcgccttaTTTATATAATTCATCCATACCA
pGI3EM17	SpH2Bpro-Hshph-G4S-nanoluc-ScADH1ter	kanamycin	hygromycin B	210569	This work	See Fig. 2	2	SpH2Bpro-Hshph	pGI3EM11	nanoluc	pNL1.1	pGI3EM11	Edgar Medina	pGI3	SLIC cloning	HindIII	AscI	cgttgtaaaacgacggccagtgccaagcttttatgctccaagcggag	ggatcctcctcctccttcctttgccctcggacg	cagcactcgtccgagggcaaaggaaggaggaggaggatccATGGTCTTCACACTCGAAG	tcgcttatttagaagtggcgcgcctTTACGCCAGAATGCGTTC
pEM112B	SpH2Ater-mClover3-SpH2Apro | SpH2Bpro-GP2A-GT2A-Hshph-Synter8	kanamycin	hygromycin B	210602	This work	See Fig. 1	1	mClover3	pGI3EM30			pEM112	Edgar Medina	pCAMBIA1300	SLIC cloning	XbaI	KpnI	atgcgtgtgtaagtaggtgtggtacctcacttgtacagctcgtccatg	ctctcacgcacaccttacacagcatctagaatggtgagcaagggcgag
pGI3EM18	SpH2Bpro-Hshph-G4S-tdTomato-ScADH1ter	kanamycin	hygromycin B	135484	Medina, E.M., 2020	See Fig. 3, 4, S2	-							pGI3	-
pGI3EM22C	ScADH1ter-Hshph-SpH2Apro | SpH2Bpro-Lifeact-G4S-tdTomato-ScADH1ter	kanamycin	hygromycin B	135488	Medina, E.M., 2020	See Fig. 4	-							pGI3	-
pGI3EM31	SpH2Bpro-Hshph-G4S-mCerulean3-ScADH1ter	kanamycin	hygromycin B	135491	Medina, E.M., 2020	See Fig. 3	-							pGI3	-
pUC19	-	ampicillin	-	-	Yanisch-Perron, C., 1985	See Fig. 1, 2	-							-	-
Cloning vectors
pBd005	BdAACpro-Schph-GE2A-sfGFP-BdAACter	ampicillin	hygromycin B	-	This work	-	1	BdAACpro-Schph-GE2A-sfGFP-BdAACter	Twist Bioscience			pTwist Amp High Copy	Twist Bioscience	pTwist Amp High Copy	Gene synthesis	Unique site
pEK4	Synter8-Hshph-GT2A-GP2A-SpH2Bpro | SpH2Apro-ScmClover3-G4S-myc-SpH2Ater	kanamycin	hygromycin B	-	This work	-	1	SpH2Apro-ScmClover3-G4S-myc-SpH2Ater	Twist Bioscience			pEM100	Edgar Medina	pCAMBIA1300	Gene synthesis	AvrII	BglII
pEK7	Synter8-Hshph-GT2A-GP2A-SpH2Bpro | SpH2Apro-HsmRuby3-G4S-myc-SpH2Ater	kanamycin	hygromycin B	-	This work	-	1	SpH2Apro-HsmRuby3-G4S-myc-SpH2Ater	Twist Bioscience			pEM100	Edgar Medina	pCAMBIA1300	Gene synthesis	AvrII	BglII
pEK8	Synter8-Hshph-GT2A-GP2A-SpH2Bpro | SpH2Apro-ScmRuby3-G4S-myc-SpH2Ater	kanamycin	hygromycin B	-	This work	-	1	SpH2Apro-ScmRuby3-G4S-myc-SpH2Ater	Twist Bioscience			pEM100	Edgar Medina	pCAMBIA1300	Gene synthesis	AvrII	BglII
